# A MALDI-TOF assay identifies nilotinib as an inhibitor of inflammation in acute myeloid leukaemia

**DOI:** 10.1101/2021.03.29.437557

**Authors:** José Luis Marín-Rubio, Rachel E. Heap, Tiaan Heunis, Maria Emilia Dueñas, Joseph Inns, Jonathan Scott, A. John Simpson, Helen Blair, Olaf Heidenreich, James M. Allan, Barbara Saxty, Matthias Trost

## Abstract

Inflammatory responses are important in cancer, particularly in the context of monocyte-rich aggressive myeloid neoplasm. We developed a label-free cellular phenotypic drug discovery assay to identify anti-inflammatory drugs in human monocytes derived from acute myeloid leukaemia (AML), by tracking several biological features ionizing from only 2,500 cells using matrix-assisted laser desorption/ionization-time of flight (MALDI-TOF) mass spectrometry. A proof-of-concept screen showed that the BCR-ABL inhibitor nilotinib, but not the structurally similar imatinib, blocks inflammatory responses. In order to identify the cellular (off-)targets of nilotinib, we performed thermal proteome profiling (TPP). Unlike imatinib, nilotinib and other later generation BCR-ABL inhibitors inhibit the p38α-MK2/3 signalling axis which suppressed the expression of inflammatory cytokines, cell adhesion and innate immunity markers in activated human monocytes derived from AML. Thus, our study provides a tool for the discovery of new anti-inflammatory drugs, which could contribute to the treatment of inflammation in myeloid neoplasms and other diseases.

**Key Points:** Label-free cell-based assay identifies new anti-inflammatory drugs using MALDI-TOF MS. Nilotinib reduces inflammation by inhibition of MAPK14-MK2/3 signalling axis in AML.
