## Supplementary Data 1 for "A MALDI-TOF assay identifies nilotinib as an inhibitor of inflammation in acute myeloid leukaemia"

### Sheet: Supplementary Table 1
Drug Name	CHEMBL ID	Molecular formula
Azathioprine (Azasan, Imuran)	CHEMBL1542	C9H7N7O2S
Abitrexate (Methotrexate)	CHEMBL34259	C20H22N8O5
Ubenimex (Bestatin)	CHEMBL29292	C16H24N2O4
Chlorpheniramine Maleate	CHEMBL505	C16H19N2Cl
Cyproheptadine HCl (Periactin)	CHEMBL516	C21H21N
Captopril (Capoten)	CHEMBL1560	C9H15NO3S
Cytarabine	CHEMBL803	C9H13N3O5
Etodolac (Lodine)	CHEMBL622	C17H21NO3
Glyburide (Diabeta)	CHEMBL472	C23H28N3O5SCl
Adrucil (Fluorouracil)	CHEMBL185	C4H3N2O2F
Fexofenadine HCl	CHEMBL914	C32H39NO4
Indomethacin (Indocid, Indocin)	CHEMBL6	C19H16NO4Cl
Ketorolac (Toradol)	CHEMBL469	C15H13NO3
Lonidamine	CHEMBL1257030	C15H10N2O2Cl2
Leflunomide	CHEMBL960	C12H9N2O2F3
Loratadine	CHEMBL998	C22H23N2O2Cl
Levamisole Hydrochloride (Ergamisol)	CHEMBL1454	C11H12N2S
2-Methoxyestradiol	CHEMBL299613	C19H26O3
Niclosamide (Niclocide)	CHEMBL1448	C13H8N2O4Cl2
Valproic acid sodium salt (Sodium valproate)		C8H15O2
Rolipram	CHEMBL63	C16H21NO3
Tolbutamide	CHEMBL782	C12H18N2O3S
Tranilast (SB 252218)	CHEMBL415324	C18H17NO5
Thalidomide	CHEMBL468	C13H10N2O4
Glipizide (Glucotrol)	CHEMBL1073	C21H27N5O4S
Tolfenamic acid	CHEMBL121626	C14H12NO2Cl
Allopurinol (Zyloprim)	CHEMBL1467	C5H4N4O
Curcumin	CHEMBL116438	C21H20O6
Topiramate	CHEMBL220492	C12H21NO8S
Creatinine	CHEMBL65567	C4H7N3O
Azelastine hydrochloride (Astelin)	CHEMBL639	C22H24N3OCl
Sulfasalazine (Azulfidine)	CHEMBL1206016	C18H14N4O5S
Ellagic acid	CHEMBL6246	C14H6O8
Meloxicam (Mobic)	CHEMBL599	C14H13N3O4S2
Celecoxib	CHEMBL118	C17H14N3O2F3S
Rofecoxib (Vioxx)	CHEMBL122	C17H14O4S
Pioglitazone (Actos)	CHEMBL595	C19H20N2O3S
Rosiglitazone HCl	CHEMBL121	C18H19N3O3S
Benazepril hydrochloride	CHEMBL838	C24H28N2O5
Irbesartan (Avapro)	CHEMBL1513	C25H28N6O
Gabexate mesylate	CHEMBL87563	C16H23N3O4
Mesalamine (Lialda)	CHEMBL704	C7H7NO3
Simvastatin (Zocor)	CHEMBL1064	C25H38O5
Imiquimod	CHEMBL1282	C14H16N4
IMATINIB MESYLATE	CHEMBL941	C29H31N7O
Ramipril (Altace)	CHEMBL1168	C23H32N2O5
Perindopril Erbumine (Aceon)		C19H32N2O5
Tadalafil (Cialis)	CHEMBL779	C22H19N3O4
Zileuton	CHEMBL93	C11H12N2O2S
Gemcitabine (Gemzar)		C9H11N3O4F2
Fluticasone propionate (Flonase, Veramyst)	CHEMBL1473	C25H31O5F3S
Pravastatin sodium		C23H35O7
gefitinib	CHEMBL939	C22H24N4O3FCl
Zafirlukast (Accolate)	CHEMBL603	C31H33N3O6S
Dacarbazine (DTIC-Dome)	CHEMBL1574179	C6H10N6O
Prednisolone (Hydroretrocortine)	CHEMBL131	C21H28O5
Fluvastatin sodium (Lescol)	CHEMBL1078	C24H26NO4F
Lapatinib	CHEMBL554	C29H26N4O4FSCl
Pazopanib	CHEMBL477772	C21H23N7O2S
Dutasteride	CHEMBL1200969	C27H30N2O2F6
Clofarabine	CHEMBL1750	C10H11N5O3FCl
Fludarabine Phosphate (Fludara)	CHEMBL1096882	C10H13N5O7FP
Nepafenac	CHEMBL1021	C15H14N2O2
Cetirizine Dihydrochloride	CHEMBL1000	C21H25N2O3Cl
Dorzolamide HCL	CHEMBL218490	C10H16N2O4S3
Trilostane	CHEMBL1200907	C20H27NO3
Calcitriol (Rocaltrol)	CHEMBL846	C27H44O3
Mycophenolate mofetil (CellCept)	CHEMBL1456	C23H31NO7
Febuxostat (Uloric)	CHEMBL1164729	C16H16N2O3S
Pralatrexate (Folotyn)	CHEMBL1201746	C23H23N7O5
Betamethasone (Celestone)	CHEMBL632	C22H29O5F
Saxagliptin (BMS-477118,Onglyza)	CHEMBL385517	C18H25N3O2
Candesartan (Atacand)	CHEMBL1016	C24H20N6O3
Adenine	CHEMBL226345	C5H5N5
Apatinib (YN968D1)	CHEMBL3186534	C24H23N5O
Riboflavin (Vitamin B2)	CHEMBL1534	C17H20N4O6
Pranlukast		C27H23N5O4
Lornoxicam (Xefo)	CHEMBL1569487	C13H10N3O4S2Cl
Lafutidine	CHEMBL1742461	C22H29N3O4S
Moexipril HCl	CHEMBL1165	C27H34N2O7
Cilazapril monohydrate (Inhibace)	CHEMBL515606	C22H31N3O5
Rasagiline mesylate	CHEMBL887	C12H13N
Roflumilast (Daxas)	CHEMBL193240	C17H14N2O3F2Cl2
Genipin	CHEMBL459016	C11H14O5
Pantothenic acid (pantothenate)	CHEMBL1594	C9H17NO5
Linagliptin (BI-1356)	CHEMBL237500	C25H28N8O2
Plerixafor 8HCl (DB06809)	CHEMBL18442	C28H54N8
Bufexamac	CHEMBL94394	C12H17NO3
Bindarit	CHEMBL2107549	C19H20N2O3
Vildagliptin (LAF-237)	CHEMBL142703	C17H25N3O2
Azilsartan (TAK-536)	CHEMBL57242	C25H20N4O5
Amikacin sulfate	CHEMBL177	C22H43N5O13
Suplatast tosylate	CHEMBL1180156	C16H26NO4S
Docetaxel (Taxotere)		C43H53NO14
Temocapril HCl	CHEMBL2110627	C23H28N2O5S2
Nilotinib (AMN-107)	CHEMBL255863	C28H22N7OF3
