## Supplementary Data 2 for "A MALDI-TOF assay identifies nilotinib as an inhibitor of inflammation in acute myeloid leukaemia"

### Sheet: Supplementary Table 2
Sample name	Label reagent	HCD Monoisotopic Report Mass (Da)
Nilotinib 40ºC	TMTpro-126	126.128
Nilotinib 44ºC	TMTpro-127N	127.125
Nilotinib 48ºC	TMTpro-127C	127.131
Nilotinib 52ºC	TMTpro-128N	128.128
Nilotinib 56ºC	TMTpro-128C	128.134
Nilotinib 60ºC	TMTpro-129N	129.131
Nilotinib 64ºC	TMTpro-129C	129.138
Nilotinib 68ºC	TMTpro-130N	130.135
Imatinib 40ºC	TMTpro-130C	130.141
Imatinib 44ºC	TMTpro-131N	131.138
Imatinib 48ºC	TMTpro-131C	131.144
Imatinib 52ºC	TMTpro-132N	132.142
Imatinib 56ºC	TMTpro-132C	132.148
Imatinib 60ºC	TMTpro-133N	133.145
Imatinib 64ºC	TMTpro-133C	133.151
Imatinib 68ºC	TMTpro-134N	134.148
